# Sex-differences in prostaglandin signaling: a semi-systematic review and characterization of PTGDS expression in human sensory neurons

**DOI:** 10.1101/2022.11.25.517978

**Authors:** Breanna Q. Shen, Ishwarya Sankaranarayanan, Theodore J. Price, Diana Tavares-Ferreira

**Affiliations:** University of Texas at Dallas, Department of Neuroscience and Center for Advanced Pain Studies; Richardson, TX, USA

## Abstract

There is increasing evidence of sex differences in underlying mechanisms causing pain in preclinical models, and in clinical populations. There are also important disconnects between clinical pain populations and the way preclinical pain studies are conducted. For instance, osteoarthritis pain more frequently affects women but most preclinical studies have been conducted using males in animal models. The most widely used painkillers, nonsteroidal anti-inflammatory drugs (NSAIDs), act on the prostaglandin pathway by inhibiting cyclooxygenase (COX) enzymes. The purpose of this study was to analyze the preclinical and clinical literature on the role of prostaglandins and COX in inflammation and pain. We aimed to specifically identify studies that used both sexes and investigate whether any sex-differences in the action of prostaglandins and COX inhibition had been reported, either in clinical or preclinical studies. We conducted a PubMed search and identified 369 preclinical studies and 100 clinical studies that matched our inclusion/exclusion criteria. Our analysis shows that only 17% of preclinical studies on prostaglandins used both sexes and, out of those, only 19% analyzed or reported data in a sex-aware fashion. In contrast, 79% of the clinical studies analyzed used both sexes. However, only 6% of those reported data in a sex-aware fashion. Interestingly, 14 out of 15 preclinical studies and 5 out of 6 clinical studies that analyzed data in a sex-aware fashion have identified sex-differences. This builds on the increasing evidence of sex-differences in prostaglandin signaling and the importance of sex-awareness in data analysis. The preclinical literature identifies a sex difference in prostaglandin D_2_ synthase (PTGDS) expression where it is higher in female than in male rodents in the nervous system. We experimentally validated that PTGDS expression is higher in female human dorsal root ganglia (DRG) neurons recovered from organ donors. Our semi-systematic literature review reveals a need for continued inclusivity of both male and female animals in prostaglandins studies and sex-aware analysis in data analysis in preclinical and clinical studies. Our finding of sex-differences in neuronal PTGDS expression in humans exemplifies the need for a more comprehensive understanding of how the prostaglandin system functions in the DRG in rodents and humans.
