## Supplementary file 1 for "Sex-differences in prostaglandin signaling: a semi-systematic review and characterization of PTGDS expression in human sensory neurons"

### Sheet: A-Preclinical_studies
Paper/PMID	Sex
1973_Willis_4729578	Male
1973_Kuhn_4787557	Unknown
1975_Moncada_1149792	Male and Female
1980_Thomas_7384537	Male
1981_Staszweska-barczak_7027322	Male and Female
1981_Bonnet_7340441	Male
1981_ Vargaftig 7035189	Unsure
1982_Pateromichelakis 7198929	Unsure
1983_Rackham 6304817	Female
1983_Ohkubo 6576182	Male
1984_Bhattacharya-Das 6599129	Male and Female
1984_ Boura 6329390	Male
1985_Doherty 3001831	Male
1986_Heppelmann 3464926	Male and Female
1986_Hunskaar 3714284	Male
1986_Lewis-Barrett 3099559	Not applicable
1987_Nakamura 2884117	Male
1987_Schaible 3475211	Unsure
1987_Taiwo 2823989	Unsure
1989_Nakumara-Craig 2476709	Male
1991_Brune 2009936	Male
1991_Catania 1924313	Female
1992_Schepelmann 1407558	Male and Female
1993_Khasar 8100992	Male
1994_Negus 8371142	Male and Female
1994_Hong 7898681	Male
1994_Seibert 7991575	Male
1994_Tonussi 7908638	Male
1994_Watkins 7982088	Male
1994_Ingram 7519024	Unknown
1995_Kang 8578386	Male and Female
1995_ Bauer 7790881	Not applicable
1996_Kang 8742201	Male and Female
1996_Abbott 8684602	Male
1996_White 8848159	Male
1996_Yang 8951928	Male
1996_Gold 8577723	Male
1996_Chang 11862261	Not applicable
1996_England 8887754	Not applicable
1997_Abbott 9472413	Male
1997_Ebersberger 9212262	Male
1997_Hay 9175123	Male
1997_Juge 9367661	Male
1997_Michaelis 9313275	Male and Female
1997_Yamamoto 9243607	Male
1997_Zhang 9399978	Male
1997_Margalit 9187963	Female
1997_Hua 9243634	Unknown
1997_Murata 9262402	Unknown
1997_Muramoto 9266297	Not applicable
1997_Mitchell 9187256	Not applicable
1998_Michaelis 9736675	Male and Female
1998_Hay 9707287	Male
1998_Khasar 9832206	Male
1998_Southall 9822210	Male
1998_ Smith 9789085	Male
1998_Khasar 9749706	Male
1999_ Kress 10051237	Male and Female
1999_Hamilton 10051152	Male and Female
1999_Longo 10328326	Male and Female
1999_Ebersberger 10199623	Male
1999_Bianchi 10226767	Male
1999_Ebersberger 10465460	Male
1999_Sauer 10392853	Male
1999_ Chen 10085324	Male
2000_Serhan 11192938	Male
2000_Maihofner 11113358	Male
2000_Zhao 10842019	Male
2000_Dolan-field 10812261	Female
2000_Goodis 11023282	Unsure
2001_Lichtenberger 11408553	Male (Sprague-Dawley rats), Female (Lewis rats)
2001_Dina 11454025	Male and Female
2001_ Roza 11514080	Male and Female
2001_Alfredson 11562137	Male and Female
2001_Mazario 11378164	Male
2001_Omana-zapata 11516414	Male
2001_Suzuki 11409492	Male
2001_Vetter 11323142	Male
2001_Levy 11429545	Male
2001_ Hains 11336442	Male
2001_DeResende 11820454	Female
2001_ Bohm-Starke 11437722	Female
2001_Samad 11260714	Unsure
2002_Borgland 11882676	Male and Female
2002_Southall 11973001	Male and Female
2002_Page 14622754	Male and Female
2002_ Fu 12072760	Male and Female
2002_Kerr 11568640	Male and Female
2002_Ciceri 12183639	Male
2002_Doi 11924902	Male
2002_Francischi 12411415	Male
2002_ Giuliano 12438520	Male
2002_Gold 12205171	Male
2002_Ma 11918652	Male
2002_Matsuzaki 12489814	Male
2002_Nakayama 12411813	Male
2002_Omote 12456444	Male
2002_Zimmermann 12044622	Male
2002_Hutchins 12455432	Male
2002_ Martinez 11902807	Female
2002_Hu 12196566	Unsure
2003_Burke 14673370	Male and Female
2003_ Joseph 14499430	Male and Female
2003_Tsuzaki 12568957	Male and Female
2003_Parada 12849754	Male
2003_Dina 12925276	Male
2003_Ibuki 12871573	Male
2003_Ma 14568028	Male
2003_Parada 12752784	Male
2003_Seybold 14499419	Male
2003_Von-banchet 12788827	Male
2003_Yokoyama 14639150	Male
2003_Zhu 12855310	Male
2003_ Zhu 14576556	Male
2003_ Zimmermann 12791437	Male
2003_Parada 12589028	Male
2003_linhart 12676138 (cell culture)	Female
2003_ Song 12927643	Female
2003_Dolan 12502994	Female
2003_Trebino 12835414	Unsure
2003_ Jenkins 12782182	Not applicable
2004_Durrenberger 14871450	Male and Female
2004_Igarashi 15454697	Male and Female
2004_Kamei 15140897	Male
2004_ Joseph 15579143	Male
2004_Bar 14736850	Male
2004_Hsueh 15193428	Male
2004_Lee 15217394	Male
2004_Toriyabe 15448533	Male
2004_Trumble 15478776	Male
2004_Fox 14715386	Female
2004_Dou 15560114	Unsure
2004_Gould 15219259	Unsure
2004_Harvey 15131310	Unsure
2004_Rush 15374752	Not applicable
2005_Racz 16317347	Male and Female
2005_Alessandri_haber 16213085	Male
2005_ Dina 15836982	Male
2005_Hofacker 16192391	Male
2005_Khasar 15936144	Male
2005_Moalem 16039795	Male
2005_ Moriyama 15813989	Male
2005_Villarreal 16043287	Male
2005_Nakae 16039053	Female
2005_Whitehouse 16259716	Female
2005_ Kobayashi 16094269	Unsure
2005_ Tahim 16198486	Unsure
2006_Amaya 17167076	Male and Female
2006_Chillingworth 16556900	Male and Female
2006_Kumar 16835708	Male and Female
2006_ Pulichino 16973887	Male
2006_Joseph 16472913	Male
2006_Katz 16516822	Male
2006_Lin 16966471	Male
2006_Padi 16835714	Male
2006_Shi 16427196	Male
2006_Zhu 16740361	Male
2006_Sawynok 16459279	Male
2006_Ma 16381809	Female
2006_Hosl 16846696	Unsure
2006_ Grauw 16866196	Unsure
2006_Yamada 16955667	Unsure
2007_Yu 17110378	Male and Female
2007_Pinto 17590519	Male
2007_Dong ahn 17321048	Male
2007_Bianchi 17377112	Male
2007_Piston 18028778	Male
2007_Woodhams 17110143	Male
2007_Wang 17692121	Unsure
2007_Wang 17702820	Unsure
2007_Mosca 17505022	Unsure
2007_Ghosh 17724132	Not applicable
2007_Linte 17006682	Not applicable
2008_Ganesan 18599392	Male and Female
2008_Clark 18287210	Male
2008_Inceoglu 19028872	Male
2008_ Bhat 18292449	Male
2008_Cunha 18203872	Male
2008_Dina 18342576	Male
2008_Fernandez-duenas 17507271	Male
2008_Hu 18297109	Male
2008_Maingret 18270172	Male
2008_ Murase 18031725	Male
2008_Ndengale 18497304	Male
2008_Okumura 17716650	Male
2008_Rezende 18157167	Male
2008_Gong 18078964	Male
2008_Taylor-clark 18000030	Male
2008_Napimoga 17928570	Male
2008_Dina 18280048	Male
2008_Sekiguchi 18234123	Male
2008_Telleria-diaz 18678231	Unsure
2008_Kampmann 18394023	Not applicable
2009_Russell 19231080	Male and Female
2009_Amaya 19135800	Male
2009_ Beloeil 19690271	Male
2009_Huntjens 18774319	Male
2009_Pena-dos-santos 19647045	Male
2009_Rezende 19186002	Male
2009_Villarreal 19073148	Male
2009_ Villarreal 19896488	Male
2009_Futaki 19405999	Male
2009_Ritter 19146922	Male
2009_Harriot 19339455	Female
2009_Vardeh 19127021	Unsure
2010_Ulmann 20562826	Male and Female
2010_Combettes 20540174	Male
2010_Buczynski 20492349	Male
2010_Mbalaviele 20067770	Male
2010_Chen 20423341	Male
2010_Fusaro 20868656	Male
2010_ Joseph 20357116	Male
2010_Lima 20813459	Male
2010_Ma 18786748	Male
2010_Morgenweck 19891980	Male
2010_Rezende 20691196	Male
2010_Telleria-diaz 19879047	Male
2010_Soria-Castro 20736176	Male
2010_ Cunha 20920345	Male
2010_Vaughn 20534836	Female
2010_Eijkelkamp 20861385	Female
2010_Kuba 20521386	Female
2010_Liclican 20610836	Female
2010_Lousse 20023295	Female
2010_Miller 19621423	Unsure
2010_Diaz_munoz 20546888	Not applicable
2011_Johansson 21440042	Male and Female
2011_Scheff 21753025	Male and Female
2011_McCann 21266028	Male and Female mice
2011_ Christainson 22019135	Male
2011_Motta 21720188	Male
2011_Nickerson-nutter 21146550	Male
2011_ Motta 22104294	Male
2011_Wang 22096605	Not applicable
2011_Xia 21294165	Not applicable
2011_Silva 21372163	Unknown
2012_Gatta 22363560	Male mice
2012_Alves 22236644	Male
2012_Quinteiro 22354681	Male
2012_Weng 23013719	Male
2012_ Bas 22933386	Male
2012_Akhtar 22294637	Male
2012_Zanoni 22466648	Male
2012_Iannitti 22523380	Male
2012_Peters 22648045	Unsure
2012_Barbera-Cremades 22490780	Unsure
2012_Hamamoto 21494199	Unsure
2012_Attur 22891999	Unsure
2012_ Kobayashi 22548186	Unsure
2012_Prage 22356188	Not applicable
2012_ Ruan 22938033	Not applicable
2012_Walters 22260630	Not applicable
2013_Zarpelon 23347081	Male and Female
2013_Leclerc 23528231	Male and Female
2013_Kawashima 23331485	Male and Female
2013_ Fang 23768044	Male
2013_Kras 22789984	Male
2013_Natura 23904482	Male
2013_ Prado 23186588	Male
2013_ St-jackes 23265688	Male
2013_Villareal 23178341	Male
2013_ leclerc 24045148	Unsure
2013_McDermott 23665401	Unsure
2013_Park 23611898	Unsure
2013_Leclerc 23488692	Not applicable
2013_Sommerfelt 24349530	Not applicable
2014_ Schuh 23969560	Male and Female
2014_Hockley 24972070	Male and Female
2014_ van Dijk 24494179	Male and Female
2014_Melin 24162727	Male and Female
2014_ Kras 24253784	Male
2014_Grim 25058512	Male
2014_Chopade 24905509	Male
2014_Silvaquinteiro 25016088	Male
2014_ St-jacques 24910202	Male
2014_La 25307695	Male
2014_ Park 25031807	Male
2014_Ligresti 24102214	Male
2014_Alvarez 24637038	Female
2014_mistry 24525250	Not applicable
2014_Pecchi 24438745	Unknown
2015_Wainger 25420066	Male and Female
2015_Wang 26157044	Male
2015_Guevara 25703222	Male
2015_Schiavuzzo 25446353	Male
2015_ Hellmann 25619459	Male
2015_Souza 25902407	Male
2015_Huang 25933021	Male
2015_Crowe 25393148	Male
2015_Fairweather 25588948	Female
2015_Arosh 26199416	Female
2015_Na 25680189	Female
2015_Nasser 25450138	Female
2015_ Sinreih 25446850	Female
2015_Falsetta 25683963	Female
2015_Onodera 26110105	Female
2015_ van Dijk 25991050	Unsure
2015_Shor 25572473	Unsure
2016_Sugita 26923147	Male and Female
2016_Acuna 27270175	Male and Female
2016_ Sugita 27478311	Male
2016_Drake 27581447	Male
2016_Gu 27385722	Male
2016_Hoxha 26621246	Male
2016_Nozadze 26909384	Male
2016_Okamoto 27030720	Male
2016_Silva 27091501	Male
2016_Sadler 27111016	Male
2016_Wilkerson 26915789	Male
2016_Sugita 26906248	Female
2016_ Dearth 26612417	Female
2016_Caron 27050768	Unsure
2016_Wilhelms 27861574	Unsure
2016_Minatani 27751171	Unsure
2016_Huang 26944020	Unsure
2016_Willems 26757881	Unsure
2016_Frederick 28955943	Unsure
2017_Chandrasekhar 28603634	Male and Female
2017_Jang 28438981	Male and Female
2017_Kirschneck 28044198	Male and Female
2017_English 28237084	Male and Female
2017_ Singh 28287401	Male
2017_Maione 27464306	Male
2017_ Zhang 28349234	Male
2017_Domenichiello 29031391	Male
2017_Kanda 28451639	Male
2017_Zhao 27493234	Male
2017_Calvello 28649222	Male
2017_Wieseler 28322750	Male
2017_Fork 27913583	Male
2017_Greaves 28281561	Female
2017_Lin 28779848	Not applicable
2018_ Ferrari 28676241	Male and Female
2018_ Zhang 29678208	Male and Female
2018_ Hakansson 30118859	Male and Female
2018_ Sheahan 29662945	Male and Female
2018_Wang 30413143	Male
2018_Zhou 30066874	Male
2018_Jensen 30103924	Male
2018_Bogdan 29440395	Male
2018_Treutlein 29752406	Male
2018_Ruiz-Miyazawa 30228306	Male
2018_Halade 30145840	Male
2018_ Fukumoto 29607510	Male
2018_Romero 29940509	Male
2018_Sauerschnig 29304843	Female
2018_ Ohkura 28631175	Male
2019_Liu 31814887	Male and Female
2019_Dileepan 31611798	Male and Female
2019_Bergqvist 30867043	Male and Female
2019_Buisseret 30684679	Male
2019_Chen 30531083	Male
2019_Delogu 30794923	Male
2019_ Khasabova 30796025	Male
2019_Lee 31306980	Male
2019_Pinto 30674034	Male
2019_Giannakis 30936495	Male
2019_ Caldeira 31447141	Female
2019_Werner 30735438	Unknown
2020_ Liu 32042330	Male and Female
2020_ Grabauskas 32084424	Male and Female
2020_Pullen 32295449	Male and Female
2020_Tavares-Ferreira 33309016	Male and Female
2020_ Tuure 32449517	Male and Female
2020_Abdalla 32388213	Male
2020_ Muscella 32114020	Male
2020_Philpott 31937359	Female
2020_Huang 32315976	Female
2020 _Tang 32595419	Female

### Sheet: B-Preclinical_studies_sex-aware
Paper/PMID	Prostaglandins (PGs)	Cyclooxygenases (COX)	Receptors	Species	Sex	Number/ Description	Model	Tissue	Injection/Drug administration route	Identified Sex Differences
2001_Dina PMID:11454025	PGE2	None	Alpha and beta adrenergic receptors	Sprague Dawley rat	Male and female	21 day old rats of either sex gonadectomized. WT and those lacking expression of PKCe	Epinephrine and PGE2 induced hyperalgesia	None	Intradermal drugs, subcutaneous implanted oestrogen	Yes
2002_Page PMID:14622754	PGs, PGE2	COX inhibition	None	Fischer 344 rat	Male and female	n=5-11 male and n=5-17 female for effect of surgery/indomethacin on lung retention of radiolabeled MADB106 tumor cells; n=9-11 male and n=15-18 female for effects of surgery/indomethacin on whole blood natural killer cell activity	Experimental abdominal laparotomy	Lungs, blood samples from cardiac puncture, rearing behavior	Subcutaneous injection of indomethacin sodium trihydrate	Yes
2003_ Joseph PMID:14499430	PGE2	None	Sex hormone receptor on small diameter DRG neurons; no PG receptors mentioned	Rat	Male and female	n=12/group for dose response experiments, n=12 for time effect on hyperalgesia, n=12 for hyperalgesic priming, n=8 for hyperalgesia in gonadectomy in male and female rats, n=12 in gonadectomized male and female rats implanted with estrogen	Hyperalgesic priming associated with carrageenan induced inflammation; exposure to selective PKCe agonist, plus subsequent PGE2 injection	None	Intradermal administartion into dorsum of hind paw for PGE2, PKCe agonist, CAR, and 17BE. Sex hormones 17B-estradiol or testosterone administered by subcutaneous implants in the back	Yes
2005_Racz PMID:16317347	PGE2	COX1, COX2	EP1-EP4;also study GlyRa3	Mouse	Male and female	Glra3-/- mice (lack a3 subunit of GlyRa3) and glra3+/+ mice. For acetic acid writhing, n=10 for +/+ mice, n=10 in -/- mice. For formalin test, n=8 for +/+ mice, n=9 for -/- mice. For chronic constriction injury, n=8 for +/+ mice, n=10 for -/- mice.	Chronic constriction injury (bhavioral tests: acetic acid writhing, formalin test)	None	Acetic acid i.p., formalin subcutaneous in paw	Yes
2006_Chillingworth PMID:16556900	PGs, PGE2, PGF2a	COX1, COX2	EP1, EP3	Mouse	Male and female	n=5-12 mice per group, 20-25 g, COX knockout mice have either COX1-/- or COX2-/-	Chronic inflammatory arthritis induced by intradermal injection of complete Freund's adjuvant (CFA) around left tibiotarsal joint	Hind paws, tibiotarsal joint histology	No drugs tested, but inflammatory arthritis induced by intradermal injection	Yes
2008_Ganesan PMID:18599392	PGE2	COX2	None	Wistar rat	Male and female	Weight: 80-100 g; males castrated and females ovariectomized, Administered various hormone treatments 5 days before arthrits was induced.	Collagen induced arthritis (injection of 0.1 mL emulsion of type II collagen 1.5 mg/mL in 0.1 M acetic acid with equal volume heat-killed Mycobacterium tuberculosis 4.5 mg/mL in incomplete Freund's adjuvant in right hind paw. Controls were given 0.1 mL incomplete Freund's adjuvant	ankle joints, right hind limb bones, serum analyzed for calcium, phosphorous, type II collagen antibodies, cytokines, bone turnover markers, lymphocytes analyzed for PGE2 level	Hormones administered topically (DHT), subcutaneously (estrogen, progesterone, estradiol benzoate), Collagen induced arthritis induced by injection into the paw.	Yes
2011_Scheff PMID:21753025	PGE2	COX2	Inflammatory mediator receptors (including those for PGE2)	Sprague Dawley rat	Male and female	n=38 (16 female, 22 male) rats; weight: 200-290 g	Inflammatory-mediator induced sensitization (PGE2, bradykinin, histamine) of dural afferents	Dural afferents (n=120)	Bath solution of inflammatory mediators (10 uM bradykinin, 1 uM histamine, 1 uM PGE2) for dural afferents	Yes
2018_ Ferrari PMID:28676241	PGE2	None	Mome	Sprague Dawley rat	Male and female	n=5-9 paws in various groups, weight: <100-300 g	Hyperalgesic priming, injection of TNFa in rats of different ages (postnatal week 1,2,3,4,5, or 7) and injection of PGE2 in the same site when rats became adults	None	PGE2 and TNFa injected intradermally on the dorsum of the hind paw, estrogen receptor antagonist ICI 182,780 injected subcutaneously on back of neck	Yes
2018_ Zhang PMID:29678208	PGE2	COX2	EP1-EP4	Sprague Dawley rat	Male and female	n=3-15 in various groups, weight: 220-250 g rats. Rat trigeminal ganglia (TG) explants used.	Temporomandibular joint (TMJ) inflammatory hypernociception	TG explants	Treatment of TG explants with IL-1b with or without inhibitors (NS398 for COX2, PF-04418948 for EP2, H89 and PKI-(6-22)-amide for PKA, adenylate cyclase agonist forskolin. Microinjection of IL-1b into TGs or injection of CFA into TMJs with or without previous microinjection of fluorocitrate into TGs.	Yes
2018_ Hakansson PMID:30118859	PGE2, PGF2a	COX	None	Human	Male and female (78% women among patients and 77% women among controls)	41 patients with CIS (clinically isolated syndrome) or RRMS (relapsing remitting multiple sclerosis)	RRMS (relapsing remitting multiple sclerosis) and CIS (clinically isolated syndrome)	Cerebrospinal fluid (CSF) samples	None	Yes
2020_ Liu PMID:32042330	PGE2	COX2, celecoxib (COX2 inhibitor)	None	Mouse	Male and female	Age: 2-3 months old, Weight: 18-25 g, groups of n=5 for mechanical hypersensitivity test, n=6 for near-infrared fluorescence imaging	CFA inflammation	Left/right paws, heart, lung, liver, spleen, kidneys, CFA injected leg muscle	Tail vein injection of celecoxib-NE, drug-free-NE, or free drug solution, tail vein injection; i.pl. for CFA	Yes
2020_Pullen PMID:32295449	PGE2, PGD2, PGF2a	COX1, COX2	EP4, EP2	C57BL/6 mouse	Male and female	43 male mice, 28 female mice, either used as controls or as subjects for myocardial infarction surgery	Myocardial infarction model induced by coronary ligation	Left ventricle, lungs, spleen, tibia, right ventricle	None	Yes
2020_Tavares-Ferreira PMID:33309016 (Note: in press in 2020, issue released 2022)	PGD2, PGE2, PGH2, PGs	COX, COX inhibitors	DP1, DP2, PGE2 receptors	Mouse	Male and female	4 male and 4 female Nav1.8-TRAP mice; 6 male and 6 female WT mice for PTGDS quantification; 7 male and 7 female WT mice for PGD2 quantification; 8 female and 8 male WT mice for behavior testing.	Baseline differences; Response to injection of PGE2, response to inhibition of Ptgds	Dorsal root ganglia (DRG)	I.p. injection of AT-56 (Ptgds inhibitor), i.pl. injection of PGE2	Yes
2017_English PMID:28237084	PGs, PGE2, PGD2, PGF2a	COX	None	Human	Male and female	Human emotional tears from 12 healthy volunteers. 6 male donors, 6 female donors (age range 2-50 years old).	Identify pro-inflammatory and pro-resolving lipid mediators in human emotional tears	Human emotional tears	None	Yes
2003_Burke PMID:14673370	PGE2	None	None	Human	Male and female	Intervertebral disc specimens from 9 young patients, 3 males and 6 females ages 3-19 yrs (mean 10.8 yrs). Controls were 10 specimens from 8 patients, 6 males and 4 females, mean age 45 years (range 21-29 years).	Tissue obtained from patients that had surgery for scoliosis, lumbar radiculopathy, discogenic pain	Intervertebral discs	None	No
