## Supplementary file 2 for "Sex-differences in prostaglandin signaling: a semi-systematic review and characterization of PTGDS expression in human sensory neurons"

### Sheet: Sheet1
Year	Total	Male and Female	Male	Female	Unsure	Unsure (not applicable)	Sex-aware analyses	Notes
1973	2	0	1	0	1	0	0	Male: Willis 4729578; Unknown: Kuhn 4787557
1974	0	0	0	0	0	0	0	None
1975	1	1	0	0	0	0	0	Male and female: Moncada 1149792 (dogs)
1976	0	0	0	0	0	0	0	None
1977	0	0	0	0	0	0	0	None
1978	0	0	0	0	0	0	0	None
1979	0	0	0	0	0	0	0	None
1980	1	0	1	0	0	0	0	Male: Thomas 7384537
1981	3	1	1	0	1	0	0	Male and female: Staszweska-barczak 7027322 (dogs); Male: Bonnet 7340441; Unsure: 1981 Vargaftig 7035189 (in vivo guinea pig)
1982	1	0	0	0	1	0	0	Unsure: Pateromichelakis 7198929
1983	2	0	1	1	0	0	0	Female: Rackham 6304817 Male: Ohkubo 6576182
1984	2	1	1	0	0	0	0	Male and female: Bhattacharya-Das 6599129 (Wistar rat); Male: Boura 6329390
1985	1	0	1	0	0	0	0	Male: Doherty 3001831
1986	3	1	1	0	0	1	0	Male and Female: Heppelmann 3464926 (cats) Male: Hunskaar 3714284; Not applicable: Lewis-Barrett 3099559 (in vitro blood)
1987	3	0	1	0	2	0	0	Male: Nakamura 2884117; Unsure: Schaible 3475211 (in vivo cat), Taiwo 2823989 (in vivo rat)
1988	0	0	0	0	0	0	0	None
1989	1	0	1	0	0	0	0	Male: Nakumara-Craig 2476709
1990	0	0	0	0	0	0	0	None
1991	2	0	1	1	0	0	0	Male: Brune 2009936, Female: Catania 1924313
1992	1	1	0	0	0	0	0	Male and female: Schepelmann 1407558 (cats)
1993	1	0	1	0	0	0	0	Male: Khasar 8100992
1994	6	1	4	0	0	1	0	Male and Female: Negus 8371142 (rhesus monkey) Male: Hong 7898681, Seibert 7991575, Tonussi 7908638, Watkins 7982088; Unknown: Ingram 7519024 (in vitro neuron culture)
1995	2	1	0	0	0	1	0	Male and Female: Kang 8578386 (human tissue-herniated cervical discs); Not applicable: Bauer 7790881 (in vitro cell culture)
1996	7	1	4	0	0	2	0	Male and female: Kang 8742201 (human tissue-herniated lumbar discs); Male: Abbott 8684602, White 8848159, Yang 8951928, Gold 8577723; Not applicable: Chang 11862261 (in vitro neuron culture), England 8887754 (in vitro cell culture)
1997	12	1	6	1	2	2	0	Male and Female: Michaelis 9313275 (Wistar rat); Male: Abbott 9472413, Ebersberger 9212262, Hay 9175123, Juge 9367661, Yamamoto 9243607, Zhang 9399978; Female: Margalit 9187963 Unsure: Hua 9243634 (in vivo rats), , Murata 9262402 (in vivo mice and in vitro blood); Not applicable: Muramoto 9266297 (in vitro neuron culture), Mitchell 9187256 (in vitro human cell culture)
1998	6	1	5	0	0	0	0	Male and female: Michaelis 9736675 (Wistar rat); Male: Hay 9707287, Khasar 9832206, Southall 9822210, Smith 9789085, Khasar 9749706
1999	8	3	5	0	0	0	0	Male and female: Kress 10051237 (Wistar rat), Hamilton 10051152 (rat), Longo 103283626 (human tissue-gallbladder); male: Ebersberger 10199623, Bianchi 10226767, Ebersberger 10465460, Sauer 10392853, Chen 10085324
2000	5	0	3	1	1	0	0	Male: Serhan 11192938, Maihofner 11113358, Zhao 10842019; Female: Dolan-field 10812261; Unsure: Goodis 11023282 (in vitro bovine dental pulp)
2001	13	4	6	2	1	0	1	Male and female: Lichtenberger 11408553 (male Sprague-Dawley rats, female Lewis rats), Dina 11454025 (Sprague-Dawley rats), Roza 11514080 (mice), Alfredson 11562137 (human tissue-patellar tendons); Male: Mazario 11378164, Omana-zapata 11516414, Suzuki 11409492, Vetter 11323142, Levy 11429545, Hains 11336442; Female: DeResende 11820454, Bohm-Starke 11437722 ; Unsure: Samad 11260714 (rat tissue); S…
2002	18	5	11	1	1	0	1	Male and female: Borgland 11882676 (mice), Southall 11973001 (Sprague-Dawley rats), Page 14622754 (Fischer rats), Fu 12072760 (human tissue-tendons), Kerr 11568640 (mice); Male: Ciceri 12183639, Doi 11924902, Francischi 12411415, Giuliano 12438520, Gold 12205171, Ma 11918652, Matsuzaki 12489814, Nakayama 12411813, Omote 12456444, Zimmermann 12044622, Hutchins 12455432; Female: Martinez 11902807; …
2003	20	3	12	3	1	1	2	Male and female: Burke 14673370 (human tissue-intervertebral discs), Joseph 14499430 (rats), Tsuzaki 12568957 (human tissue-tendon cells); Male: Parada 12849754, Dina 12925276, Ibuki 12871573, Ma 14568028, Parada 12752784, Seybold 14499419, Von-banchet 12788827 (cell culture), Yokoyama 14639150, Zhu 12855310, Zhu 14576556, Zimmermann 12791437, Parada 12589028; female: Linhart 12676138 (cell cultu…
2004	14	2	7	1	3	1	0	Male and female: Durrenberger 14871450 (rat tissue and human tissue-nerve), Igarashi 15454697 (human tissue-joint cartilage, synovia); Male: Kamei 15140897, Joseph 15579143, Bar 14736850, Hsueh 15193428, Lee 15217394, Toriyabe 15448533, Trumble 15478776; female: Fox 14715386; Unsure: Dou 15560114 (mouse tissue), Gould 15219259 (in vivo rat), Harvey 15131310 (in vivo mouse); Not applicable: Rush 1…
2005	12	1	7	2	2	0	1	Male and female: Racz 16317347 (mice); Male: Alessandri_haber 16213085, Dina 15836982, Hofacker 16192391, Khasar 15936144, Moalem 16039795, Moriyama 15813989, Villarreal 16043287; female: Nakae 16039053, Whitehouse 16259716; Unsure: Kobayashi 16094269, Tahim 16198486; Sex-aware analyses: Racz 16317347
2006	15	3	8	1	3	0	1	Male and female: Amaya 17167076 (mice), Chillingworth 16556900 (mice), Kumar 16835708 (Wistar rats); Male: Pulichino 16973887, Joseph 16472913, Katz 16516822, Lin 16966471, Padi 16835714, Shi 16427196, Zhu 16740361, Sawynok 16459279; female: Ma 16381809; Unsure: Hosl 16846696, Grauw 16866196, Yamada 16955667; Sex-difference analyses: Chillingworth 16556900
2007	11	1	5	0	3	2	0	Male and female: Yu 17110378 (mice); Male: Pinto 17590519, Dong ahn 17321048, Bianchi 17377112, Piston 18028778, Woodhams 17110143; Unsure: Wang 17692121, Wang 17702820, Mosca 17505022; Not applicable: Ghosh 17724132, Linte 17006682
2008	20	1	17	1	0	1	1	Male and female: Ganesan 18599392 (rat); Male: Clark 18287210, Inceoglu 19028872, Bhat 18292449, Cunha 18203872, Dina 18342576, Fernandez-duenas 17507271, Hu 18297109, Maingret 18270172 (cell culture), Murase 18031725, Ndengale 18497304, Okumura 17716650, Rezende 18157167, Gong 18078964, Taylor-clark 18000030 (cell culture), Napimoga 17928570, Dina 18280048, Sekiguchi 18234123; Unsure: Telleria-d…
2009	12	1	9	1	1	0	0	Male and female: Russell 19231080 (male and female C57, female CD1 mice); Male: Amaya 19135800, Beloeil 19690271, Huntjens 18774319, Pena-dos-santos 19647045, Rezende 19186002, Villarreal 19073148, Villarreal 19896488, Futaki 19405999, Ritter 19146922; female: Harriot 19339455; Unsure: Vardeh 19127021
2010	21	1	13	5	1	1	0	Male and female: Ulmann 20562826 (mice); Male: Combettes 20540174, Buczynski 20492349, Mbalaviele 20067770, Chen 20423341, Fusaro 20868656, Joseph 20357116, Lima 20813459, Ma 18786748, Morgenweck 19891980, Rezende 20691196, Telleria-diaz 19879047, Soria-Castro 20736176, Cunha 20920345; Female: Vaughn 20534836, Eijkelkamp 0861385, Kuba 20521386, Liclican 20610836, Lousse 20023295; Unsure: Miller 1…
2011	10	3	4	0	1	2	1	Male and female: Johansson 21440042 (mice), Scheff 21753025 (Sprague Dawley rat), McCann 21266028 (male and female mice, human skin samples); Male: Christainson 22019135, Motta 21720188, Nickerson-nutter 21146550, Motta 22104294; Not applicable: Wang 22096605, Xia 21294165; Unknown: Silva 21372163; Sex-difference analyses: Scheff 21753025
2012	16	0	8	0	5	3	0	Male: Gatta 22363560, Alves 22236644, Quinteiro 22354681, Weng 23013719, Bas 22933386, Akhtar 22294637, Zanoni 22466648, Iannitti 22523380; Unsure: Peters 22648045, Barbera-Cremades 22490780, Hamamoto 21494199, Attur 22891999, Kobayashi 22548186 Not applicable: Prage 22356188, Ruan 22938033, Walters 22260630
2013	14	3	6	0	3	2	0	Male and female: Zarpelon 23347081 (mice), Leclerc 23528231 (rats, human synovial fibroblasts culture), Kawashima 23331485 (human synovial tissue); Male: Fang 23768044, Kras 22789984, Natura 23904482, Prado 23186588, St-jackes 23265688, Villareal 23178341; Unsure: Leclerc 24045148, McDermott 23665401, Park 23611898; Not applicable: Leclerc 23488692, Sommerfelt 24349530,
2014	15	4	8	1	1	1	0	Male and female: Schuh 23969560 (mice), Hockley 24972070 (human tissue-colon, and mice), Van Dijk 24494179 (human tissue- NP explants), Melin 24162727 (human tissue-muscle biopsies); Male: Kras 24253784, Grim 25058512, Chopade 24905509, Silvaquinteiro 25016088, St-jacques 24910202, La 25307695, Park 25031807, Ligresti 24102214; female: Alvarez 24637038; Not applicable: Mistry 24525250 Unknown: Pe…
2015	17	1	7	7	2	0	0	Male and female: Wainger 25420066 (human fibroblasts) Male: Wang 26157044, Guevara 25703222, Schiavuzzo 25446353, Hellmann 25619459, Souza 25902407, Huang 25933021, Crowe 25393148 ; Female: Fairweather 25588948, Arosh 26199416, Na 25680189, Nasser 25450138, Sinreih 25446850, Falsetta 25683963, Onodera 26110105 ; Unsure: van Dijk 25991050, Shor 25572473
2016	19	2	9	2	6	0	0	Male and female: Sugita 26923147 (Lewis rats and human cell line), Acuna 27270175 (mice); Male: Sugita 27478311, Drake 27581447, Gu 27385722, Hoxha 26621246 (plasma culture), Nozadze 26909384, Okamoto 27030720, Silva 27091501, Sadler 27111016, Wilkerson 26915789; Female: Sugita 26906248, Dearth 26612417 Unsure: Caron 27050768, Wilhelms 27861574, Minatani 27751171, Huang 26944020, Willems 26757881…
2017	15	4	9	1	0	1	1	Male and female: Chandrasekhar 28603634 (male Lewis rats and female Lewis in separate experiments, and human cells), Jang 28438981 (mice), Kirschneck 28044198 (male Fischer rats, human tissue-periodontal ligament fibroblasts), English 28237084 (human tissue-tears); Male: Singh 28287401, Maione 27464306, Zhang 28349234, Domenichiello 29031391, Kanda 28451639, Zhao 27493234, Calvello 28649222, Wies…
2018	15	4	9	2	0	0	3	Male and female: Ferrari 28676241 (Sprague-Dawley rats), Zhang 29678208 (Sprague-Dawley rats), Hakansson 30118859 (human tissue-CSF), Sheahan 29662945 (mice and human tissue-sensory neurons); Male: Wang 30413143, Zhou 30066874, Jensen 30103924, Bogdan 29440395, Treutlein 29752406, Ruiz-Miyazawa 30228306, Halade 30145840, 2018 Fukumoto 29607510, Romero 29940509; female: Sauerschnig 29304843, Ohkur…
2019	12	3	7	1	1	0	0	Male and female: Liu 31814887 (rats and human tissue-cartilage), Dileepan 31611798 (mice), Bergqvist 30867043 (human tissue-tendons); Male: Buisseret 30684679, Chen 30531083, Delogu 30794923, Khasabova 30796025, Lee 31306980, Pinto 30674034, Giannakis 30936495 Female: Caldeira 31447141 Unknown: Werner 30735438
2020	10	5	2	3	0	0	3	Male and female: Liu 32042330 (mouse), Grabauskas 32084424 (male Wistar and human tissue-colonic mucosa), Pullen 32295449 (mice), Tavares-Ferreira 33309016 (mice), Tuure 32449517 (human tissue-cartilage); Male: Abdalla 32388213, Muscella 32114020; female: philpott 31937359, Huang 32315976, 2020 Tang 32595419; Sex-aware analyses: Liu 32042330, Tavares-Ferreira 33309016, Pullen 32295449
Total	369	64	202	38	43	22	15
