## Supplementary file 3 for "Sex-differences in prostaglandin signaling: a semi-systematic review and characterization of PTGDS expression in human sensory neurons"

### Sheet: Clinical_studies
Paper/PMID:	Prostaglandins (PGs)	Cyclooxigenases (COX)	NSAIDs	Receptors	Species	Sex	Number/ Description	Model/ Pain condition	Tissue/sample	Injection/Drug administration route	Identified Sex Differences
1998_Walker_PMID: 9620515	PG inhibition	NSAID	Ibuprofen	None	Human	Male and female	Healthy (10 male, 10 female )	Cutaneous electrical stimulation of earlobe	None	Oral ibuprofen	Yes
2003_Sycha_PMID: 12895189	PGs in general, especially PGE1 and PGE2 inhibited by NSAIDs	COX1, COX2, NSAID	Ibuprofen	None	Human	Male and female	32 healthy volunteers	Phototoxic erythema (sunburn) UVB pain model	None	Oral ibuprofen	Yes
2005_Wilcox_ PMID: 16265706	None	COX2	Ibuprofen, naproxen, NSAIDs	None	Human	Male and female	9062 Americans, 4799 in study #1, 4263 in study #2 (survey study on use and perception on NSAIDs	None	None	None	Yes
2010_Paulsen_PMID: 19522751	PGE2	COX2 inhibitor	Celecoxib	None	Human	Male and female	n=33 healthy volunteers	Eccentric muscle exercise	Muscle biopsy, dialysate	Oral celecoxib	No
2012_Butcher PMID: 22337582	None	NSAID	Ibuprofen	None	Human	Male and female	Healthy (10 male, 10 female )	Electrically induced pain in earlobe	None	Oral ibuprofen	Yes
2018_Solheim_PMID: 29512121	PGE2	Non-steroidal anti-inflammatory drug (NSAID) for COX inhibition; COX-independent effect on inflammatory pain as well	Ketorolac	None	Human	Male and female	63 participants total. Ketorolac group: 10 male, 12 female, age 43 years with 12 years; Placebo group: 9 male, 11 female, age 50 years with 12 years standard dev.	Minor arthroscopic knee surgery	Microdialysis samples, cultured human synovial cells	Intra articular injection of ketorolac	Yes
2013_Grga_PMID: 23539905	PGE2	COX2	None	None	Human	Male and female	24 patients (11 male, 13 female) with single-rooted teeth, mean age 56.5 years with a range of 32 to 75 years	Postoperative pain in endodontic treatment (intact teeth vs teeth with large restorations)	Apical tissue fluid	None	N/A
2014_zhu_PMID: 23483320	PGE2	NSAID	Parecoxib	None	Human	Uncertain	100 patients undergoing total knee arthroplasty. Control n=50, treatment n=50	Total knee arthroplasty (TKA). (knee osteoarthritis)	Joint fluid (PGE2 and IL6)	IV parecoxib	N/A
2015_Gameiro_PMID: 26672702	PGE2	None	None	None	Human	Male and female	Treatment group= 20 (10 male, 10 female) patients with malocclusions that rquired orthodontic treatment	Orthodontic treatment	Fluid from gingival crevice	None	N/A
1999_Emery_PMID: 10609815	PG (gastrointestinal-protective)	COX, COX1	NSAIDs, celecoxib (COX1 sparing inhibitor of COX2), diclofenac (non specific COX inhibitor)	None	Human	Male and female	655 patients with adult-onset rheumatoid arthritis. Celecoxib: 247 female, 79 male. Diclofenac: 234 female, 95 male	Rheumatoid arthritis	Blood, urine analyses, endoscopy	Oral celecoxib and diclofenac	N/A
2002_Makarowski_PMID: 11950252	PG production, Arachidonic Acid (AA)	COX2	NSAID, valdecoxib (COX2 specific inhibitor), naproxen	None	Human	Male and female	Patients with symptomatic OA of the hip. Placebo: 37 males out of 118 total Valdecoxib 5 mg: 39 males out of 120 total Valdecoxib 10 mg: 38 males out of 111 total Naproxen 500 mg: 37 males out of 118 total	Osteoarthritis	None	Oral	N/A
2004_Bajaj_PMID: 24672093	PG production	COX2, COX in general	NSAID, parecoxib (COX2 inhibitor) and diclofenac (nonselective NSAID)	None	Human	Male and female	Total n=80 patients (56 men, 24 women). 18-65 years old (mean 45.96 years), patients undergoing elective ambulatory general surgery (hernioplasty, appendectomy, cholecystectomy, etc.)	Elective general surgery postop pain and inflammation	Blood sample	I.m. injection of parecoxib and diclofenac	N/A
2004_Chiang_PMID: 15471991	PG, prostaglandin intermediates (PG-G/H)	COX, COX2, COX1	NSAID, aspirin	None, except mention that lipoxin A4 and ATL interact with same cell surface receptor	Human	Male and female	n=140 healthy subjects enrolled, age 40 or older. Placebo group: 48.3% women, low dose group: 62.5% women, medium dose group: 53.1% women, high dose group: 78.8% women.	Healthy volunteers testing whether aspirin initiates antiinflammatory 15-epilipoxinA4 (ATL) generation	Blood sample	Oral aspirin	N/A
2005_Dembo_PMID: 15681959	prostanoid, PGE2	coxibs (COX2 selective inhibitors)	NSAID, coxibs, celecoxib, rofecoxib, valdecoxib	None	Human	Male and female	n=10 healthy volunteers (6 men, 4 women), ages 25+-4 years, weight 73+-14 kg	Healthy volunteers testing whether coxibs enter the CNS	Blood and CSF(cerebrospinal fluid) samples	Oral dose	N/A
2006_Wang_PMID: 16580899	prostaglandins derived from COX2, PGE2, PGI2, PGD2 in the regulation of MMP pathway. PGJ2	COX2	NSAID, COX-2 specific, rofecoxib, Ibuprofen	EP2 and EP4 roles in PGE2 inhibition of MMP, expression of CD36 scavengr receptor, receptor genes in array	Human	Unknown	n=51 healthy volunteers, 18-35 years old, patients requiring extraction of impacted third molars. Obtained 102 samples from 51 volunteers.	Healthy volunteers undergoing 3rd molar extraction surgery (acute inflammation)	Oral mucosal biopsy	Oral dose	N/A
2010_J-C.Lousse_PMID: 20023295	mPGES-1, 15-PGDH, type IIA secretory phospholipase A2 (sPLA2-IIA), 5-LO	COX2	None	None	Human	Female	Total 65 patients. n=40 with endometriosis (mean age 31.4 +-6.4 years); n=25 control group without endometriosis (mean age 35.8 +-5.8 years). Undergoing laproscopy during the proliferative (endometriosis n=22, control n=14) and secretory (endometriosis n=18, control n=11) phases of menstrual cycle.	Peritoneal endometriosis	Peritoneal fluid for macrophages, endometrial tissue samples (endometriotic lesions and matched eutopic endometrium)	None	N/A
2012_Attur_PMID: 22891999	PGE2, PGF2a, PGF1a, TXB2, PGD2, LTB4	COX and LOX pathways	NSAID, celecoxib (COX2 selective), indomethacin (non selective)	Receptors for chemokines, cytokines, EP4, EP2, DP1	Human cartilage	Not stated	OA cartilage: knee cartilage slices from patients undergoing knee replacement surgery Non-arthritic cartilage: knee cartilage slices from patients with fractures/accident victims after knee amputation and from the National Development and Research Institute	Osteoarthritis	Knee cartilage	Human osteoarthritis cartilage in ex-vivo conditions	N/A
2013_Dijk_PMID: 24494179	PGE2	COX2 inhibitor, COX1 and COX2	NSAID, Cox-2 inhibitor celecoxib	None	Human cultured tissue (degenerated nucleus pulposus)	Male and female	Donors aged 44-77 years (3 men, 1 woman). Tissue: human intervertebral disk tissue from autopsy subjects-- nucleus pulposus tissue.	Painful intervertebral disks	Degenerated nucleus pulposus tissue	Explants of human degenerated nucleus pulposus tissue	N/A
2018_Valdes_PMID: 29986999	PGs, PGD2	COX	NSAID use (questionnare)	None	Human	Male and female	Total n=102 subjects, n=44 non-OA controls (45.9% female), n=58 with OA (60.3% female). Obtained samples from total of 112 knees (10 extra samples were from unaffected knees of patients with unliateral OA).	Knee osteoarthritis	Blood and synovial fluid	None	N/A
2020_Zhuang_tao_PMID: 31924632	PGE2	COX2 inhibitors	NSAID, COX2 inhibitors, parecoxib, celecoxib	None	Human	Male and female	n=246 patients. parecoxib/ celecoxib treatment: 29 male, 94 female (mean age: 68.52 years). Placebo: 20 male, 103 female (mean age: 67.08 years)	Total knee arthroplasty due to osteoarthritis	Intra-operative intra-articular fluid, postop drainage fluid	Intravenous (I.v.) parecoxib, Oral celecoxib, I.v. analgesia with morphine for first 24 hrs post op, Oral tramadol hydrochloride rescue analgesic	N/A
2017_Hiller_PMID: 28092065	PGEm (pPGEm and uPGEm) = plasma and urinary prostaglandin E metabolite	COX2 inhibitor, celecoxib	COX 2 inhibitor, celecoxib	Some patients had medication for ACEI/angiotensin II receptor antagonist	Human	Male and female	Control: 7 male, 7 female Celecoxib: 12 male, 3 female. Patients with cancer diagnosis undergoing non-laparoscopic intra-abdominal or intra-thoracic surgery.	Cancer surgery	Urine and blood samples	Oral celecoxib	N/A
1981_Offenbacher_PMID: 7033302	PGE and CFPGE (crevicular fluid PGE)	COX	None	None	Human	Uncertain	54 gingival sites crevicular fluid sampling, from 12 patients with periodontal disease. 7 had generalized, moderate to severe gingivitis, and 5 had periodontitis.	Periodontitis, gingivitis	Gingival crevicular fluid	None	N/A
1985_Giuffrè_PMID: 3856545	PGF2a treatment given	None	None	None	Human	Male and female	12 male, 6 female. Patients had nonglaucomatous ocular diseases.	Intraocular pressure in patients with nonglaucomatous ocular diseases, test PGF2a effect	None	Topical PGF2a	N/A
1985_Kaminski_PMID: 3896701	PGF, PGE	COX, COX inhibitors	Ibuprofen	None	Human	Male and female	43 patients total; 5 males in placebo group, 2 males in ibuprofen group. Patients with cholecystititis	Gallbladder disease of cholecystitis	Gallbaldder mucosa and muscle	Oral ibuprofen and placebo	N/A
1986_Frost_PMID: 3749828	PG synthesis	COX inhibitor	Diclofenac (compare with lidocaine)	None	Human	Male and female	n=35 patients with localized myofascial pain with trigger point. Diclofenac: 2 male, 11 female Lidocaine: 0 male, 11 female	Localized myofascial pain	None	Lidocaine, diclofenac injected intramuscularly	N/A
1987_Sciberras_PMID: 2449904	PGE2	None	None	H1 receptor antagonist, PAF receptor antagonist	Human	Male	8 healthy male volunteers, 3 studies.	Inflammatory response to PGE2, Platelet-activating factor (PFA), histamine	None	intradermal PAF and PGE2	N/A
1988_Daymond-Rowell_PMID:3162870	PGE2	None	Indomethacin	None	Human	Male and female	Patients with rheumatoid arthritis, n=10 (6 female, 4 male)	Rheumatoid arthritis	Synovial fluid	Oral indomethacin/ tiaprofenic acid	N/A
1988_Porteder_PMID: 3204161	PGE2, bicyclo PGE2 plasma levels *applied PGE2 to assess anti-inflammatory reaction	COX	None	None	Human	Male and female	patients who had received combined radio and chemotherapy for oral and maxillary neoplasms. Control group n=14 (11 males, 3 females), trial group n=10 (8 males, 2 females).	oral malignancies, treatment with local PGE2 along with chemo and radiotherapy	None	topical PGE2 on Oral mucosa	N/A
1990_Quinn_PMID: 2168477	PGE2	COX	None	None	Human	Male and female	n=14 (13 females, 1 male), patients with chronic TMJ internal derangement and pain. No control samples from normal TMJ.	TMJ (temporomandibular joint)	TMJ synovial fluid	None	N/A
1990_Troullos_PMID: 2395047	PGs general	COX, NSAIDs	Flurbiprofen, Ibuprofen	None	Human	Male and female	dental outpatients undergoing surgical removal of impacted 3rd molars. Study 1: 27 males, 33 females Study 2: 15 male, 21 female	Surgical removal of impacted 3rd molars (acute pain, swelling, trismus)	Blood sample	Oral and I.v. drugs	N/A
1996_Obrien_PMID: 8997678	iPGE2	COX inhibition	Ibuprofen	PGE2 and LTB4 receptors	Human	Male and female	n=9 patients (2 males, 7 females) with localized or generalized, moderate or advanced periodontitis. At end of 2 procedures, iPGE2 and pain data available for 8 patients, iLTB4 data for 6 patients.	Periodontal surgery - pain and inflammation	Dialysate samples	Ibuprofen was blindly administered by a dental assistant.	N/A
1997_Roszkowski_PMID: 9469523	iPGE2	COX, NSAID	Flurbiprofen	PGE2 and LTB4 receptors	Human	Male and female	n=24 patients, flurbiprofen: placebo groups = female/male ratio (7:5 versus 5:7)	Extraction of impacted third molars (acute postop inflammatory pain)	Dialysate samples	Oral flurbiprofen and placebo	N/A
1998_Hirota_PMID: 9578254	AA metabolites including PGD2, 6-keto-PGF1a, PGE2, PGE1, PGF2a, and PGF1a.	None	None	None	Human	Male and female	n=15 patients (4 males, 11 females) with unilateral internal derangement of TMJ without radiological evidence of condylar degeneration.	Temporomandibular joint (TMJ)	Synovial fluid	sodium hyaluronate injection into joint	N/A
1998_Sato_PMID: 9542683	PGE1 *PGE1 injected,	None	None	None	Human	Male	n=23 patients with erectile dysfunction	Penile pain associated with intracavernous injection of PGE1	None	Intracavernous injection of PGE1 and neurotropin	N/A
1998_Tsai_PMID: 9540305	PGE2 *PGE2 is measured	COX pathway	None	Surface C3b receptor; LTB4	Human	Male and female	Group 1: periodontitis group 8 male, 7 female Group 2: non periodontitis although gingivitis (1 male, 1 female), and periodontally healthy (4 male, 3 female). Subjects free of systemic disease	Different states of periodontal health vs gingival crevicular fluid PGE2 and LTB4 levels	Gingival crevicular fluid	None	N/A
1999_Alfredson_PMID: 10639657	PGE2 *PGE2 is measured	None	None	glutamate receptors (central and peripheral pain perception)	Human	Male	4 male patients with long duration of pain symptoms from Achilles tendinosis located 2-6 cm level in the tendon, and 5 male controls recruited with normal tendons.	Chronic Achilles tendon pain (painful nodule in tendon)	Dialysate samples	None	N/A
1999_Gottesdiener_PMID: 10485502	PG synthesis in general	COX, COX1, COX2	NSAID naproxen sodium, compared with selective COX2 inhibitor DPF (3-(2-propyloxy)-(4-methyl-sulfonylphenyl)-(5,5-dimethyl)-furanon	None	Human	Male and female	196 patients total, 187 men and 9 women (study is 95.4% male). Healthy patients with 2 or more third molars removed (1 or more were impacted), and had moderate to severe pain	Moderate to servere postop dental pain from extraction of 2 or more third molars	None, except urinalysis/serum test	Naproxen sodium and DFP	N/A
2001_Gianetti_PMID: 11579367	PGE1 *PGE1 is injected	None	None	None	Human	Male and female	6 males, 4 females. subjects admitted to inpatient angiology unit, with documented peripheral arterial occlusive disease (PAOD)	Peripheral arterial obstructive disease	Blood samples	I.v. PGE1	N/A
2001_Trappe_PMID: 11600586	PGE2 and PGF2a *measured production	COX	Ibuprofen (vs acetaminophen is tested)	None	Human	Male	24 recreationally active males, 3 groups n=8 each	unilateral high intensity eccentric exercise	Muscle biopsy	Oral ibuprofen and acetaminophen and placebo	N/A
2002_Khan_PMID: 12152003	PGE2, TXB2	COX1, COX2	COX 2 inhibitor, celecoxib	None	Human	Male and female	Placebo: 19 male, 17 female Ibuprofen: 12 male, 18 female Celecoxib: 11 male, 26 female. Subjects with cumulative score for their molars of 8 or higher: 1 for simple extraction, 2 for soft tissue impaction, 3 for partial bony impaction, or 4 for full bony impaction	Oral surgery model (removal of impacted third molars)	Dialysate samples (Microdialysis of inflammatory transudate)	Oral and I.v.	N/A
2002_Nishimura_PMID: 12324788	PGE2 *PGE2 measured	None	None	None	Human	Male and female	32 TMJs with internal derangement (14 joints) and osteoathritis (18 joints) in 28 patients (25 females, 3 males) who underwent arthroscopic lysis and lavage or open TMJ surgery	TMJ internal derangements and osteoarthritis, synovitis and joint pain and pain mediators	Synovial fluid (SF)	None	N/A
2002_Tegeder_PMID: 12234056	PGE2 *measure levels	COX inhibitors	COX inhibitors	PG receptors	Human	Male and female	10 healthy subjects (9 males and 1 female), None taking part in regular training program	2 models of muscle pain	Dialysate samples	Inject intramuscular saline	N/A
2003_Duffy_PMID: 14506909	PGE2, TXB2 *measured	COX, COX1 (TXB2 measurement), COX2 (PGE2 measurement)	Nimesulide COX2 inhibitor, diclofenac, aspirin mentioned	None	Human	Male and female	20 patients with acute knee inflammation on background of arthritis of all types	Acute inflammatory arthritis	Synovial tissue, whole blood, plasma, synovial fluid	Orally administered drugs	N/A
2003_Immer_PMID: 12607659	PGs general, PGs in kidney ( PGI2 and PGE2 )	COX, COX1, COX2	Etodolac (relatively selective COX2 inhibitor), diclofenac (unselective COX inhibitor)	None	Human	Male and female	60 patients randomized to 3 groups, n=20 each. Group A: 5 male, 15 female Group B: 3 male, 17 female Group C: 3 male, 17 female	Coronary artery bypass	Blood samples	Oral	N/A
2003_Schmelz_PMID: 12611975	PGE2 *given as stimulant	None	None	None	Human	Male and female	132 subjects (86 males, 46 females) with no signs of neurological or dermatological disease	Evaluation of the effects of application of vasoneuroactive substances on histamine-responsive C fibers	None	Injection of inflmmatory mediators via (1) microdialysis or (2) into mapped innervation territory	N/A
2005_Alptekin_PMID: 16249720	PGE2 *measure levels	COX to synthesize PGE2 at inflammatory site	None	None	Human	Male and female	31 patients (14 male, 16 female, as reported in the paper). total of 34 nonvital single rooted teeth with periapical periodontitis.	Endodontic root canal therapy	Periapical exudate	None	N/A
2006_Alvarez-soria_PMID: 16476713	PGE2 *concentration measured	COX, COX1 and especially COX2	NSAIDs, dual COX inhibitor aceclofenac (ACF) and COX2 inhibitor celecoxib (CBX)	None	Human	Male and female	30 patients with severe knee OA undergoing total knee replacement surgery. Celecoxib n=9 (22% male, 78% female), aceclofenac n=7 (14% male, 86% female), control n=9 (22% male, 78% female).	Knee osteoarthritis	Synovial tissue, fluid	Oral	N/A
2007_Haack_PMID: 17910386	PGE2 metabolite and 11a-PGF2a (PGD2 metabolite) *measured in urine	None	None	Plasma soluble tumor necrosis factor receptor p55 (sTNF-R p55)	Human	Male and female	18 healthy volunteers (6 females, 12 males), also part of larger study, those receiving placebo	Sleep deprivation	Urine, blood	None	N/A
2007_Martin_PMID: 17457134	PGs, especially PGE2 in central sensitization	COX2	Parecoxib (COX2 inhibitor)	Mention of NMDA receptors activation in RIII reflex	Human	Male and female	n=12 healthy volunteers (6 male, 6 female)	RIII reflex nociceptive flexion (central spinal transmission of nociceptive signals)	None	I.v. parecoxib	N/A
2008_Gordon_PMID: 18165598	PGE2 *production measured	COX1 (TXB2) and COX2 (PGE2), COX2 inhibition focused	Rofecoxib COX2 inhibitor	Mention of NMDA receptors in central sensitization	Human	Male and female	n=114 with extraction of impacted 3rd molars. Lidocaine/placebo: 9 male, 16 female Lidocaine/rofecoxib: 9 male, 22 female Bupivicaine/placebo: 12 male, 16 female Bupivicaine/rofecoxib: 11 male, 19 female	Oral surgery model (removal of impacted third molars)	Oral mucosal biopsy, microdialysis	Local anesthesia. Oral rofecoxib and placebo	N/A
2009_Haack_PMID: 19560866	PGE2 *measured production	COX	None	EP receptors for PGE2 sensitization of nociceptors	Human	Male and female	healthy volunteers part of larger study, who received placebo n=32. Female/male ratio sleep group: 3/6, total sleep deprivation (TSD) group: 4/11.	Total sleep deprivation	Urine and blood samples	None	N/A
2007_Rukwied_PMID: 17337250	PGE2 *injected PGE2 to observe whether it can potentiate nociceptor activation	None	None	TRPV1, ASICs	Human	Male	16 healthy maleS	Low pH injections (whether potentiation of nociceptive responses by PGE2)	None	Intramuscular and intracutaneous	N/A
2009_Hoffmann_PMID: 18993095 (2009_Sauer_PMID: 20203492)	PG, PGJ2 *stimulate with PGs (and BK)	None	None	TRPV1 receptor channels, EP and BK receptors	Human	Male	1 healthy subject (senior author)-superficial radial nerve exposed and isolated with rubber band.	Inflammation, hypersensitivity of axonal membranes	None	Cold and mechanical stimuli applied to exposed nerve	N/A
2010_Carvalho_PMID: 20861424	PGE2 *measured production	COX2	COX2 inhibitor Ibuprofen	Gq coupled neurokinin 1 receptors (Substance P)	Human	Female	38 healthy women undergoing cesarean delivery with spinal anesthesia	Cesarean delivery	Wound exudates	Subcutaneous surgerical wound infiltration with bupivacaine or saline	N/A
2011_Antonova_PMID: 22013143	PGF2a injected	None	None	None	Human	Male and female	healthy volunteers (5 male, 7 female) with no headache or migraine	Headache	None	I.v. antecubital vein	N/A
2011_Renner_PMID: 22337568	PGE2 *measure production	COX inhibitors, especially COX2 inhibitors	Etoricoxib COX2 inhibitor studied, but also mention parecoxib, celecoxib	None	Human	Male and female	11 male and female patients with osteoarthritis undergoing elective primary single hip arthroplasty	Osteoarthritis (hip replacement)	Blood, CSF, hip wound tissue exudates	Oral etoricoxib	N/A
2011_Zhao_PMID: 21812904	PGE2, PGI2 *measure levels	COX2 inhibitors	Celecoxib	None	Human	Male and female	120 patients undergoing endoscopic nasal surgery. Control: 32 male, 8 female Celecoxib 200 mg:30 male, 10 female Celecoxib 400 mg:29 male, 11 female	Pain after endoscopic nasal surgery	Drainage/local wound fluid, blood	Oral celecoxib	N/A
2013_Cheng_PMID: 23680281	PGE2 *measured production	None	NSAIDs	None	Human	Male and female	n=34 patients with single lumbar intervertebral disc herniation. n=17 healthy adults, n=5 scoliosis. Group P: 10 male, 5 female; Group E: 12 male, 7 female; Scoliosis: 2 male, 3 female; Controls:11 male, 6 female	Herniated lumbar discs (pain)	Intervertebral disc tissue, blood	None	N/A
2013_Namer_PMID: 24890616	PGE2 *administered, observe sensitization	None	None	TTX resistant Nav1.8, 1.9, TRPV1, TRPA1	Human	Male and female	19 healthy volunteers (12 male, 7 female)	Secondary hyperalgesia upon injection of PGE2/low pH into muscle/skin (Microneurography)	None	Intracutaneous injection into receptive field	N/A
2015_Orr_PMID: 26488221	PGD2, PGE2, PG biosynthesis, degradation, receptor activation	COX, COX1, COX2 synthesis enzymes genes	None	ALX = lipoxin A4 receptor, BLT1 = leukotriene B4 receptor 1, DP = prostaglandin D2 receptor 1, EP2 = prostaglandin E2 receptor 2	Human	Male and female	n=96 patients after blunt trauma and having either uncomplicated (n=55) or complicated (n=41) recoveries. N=28 healthy controls. Uncomplicated recovery: 30 male, 25 female Complicated recovery: 30 male, 11 female	Blunt trauma patients	Blood samples for gene profiling	None	N/A
2007_Lee_PMID: 17175104	PGE2, TXB2, cytosolic PGE synthase gene (TEBP, also known as P23), microsomal PGE synthase-1 gene (PTGES), prostaglandin I2 (prostacyclin) synthase (PTGIS) and thromboxane A synthase 1 (TBXAS1)	COX1, COX2, COX1 gene (PTGS), COX-2 gene (PTGS2),	Ketorolac COX1 and COX2 inhibitor, rofecoxib COX2 inhibitor	None	Human	Male and female	119 outpatients undergoing removal of 2 impacted third molars. Placebo: 15 male, 16 female; Acetaminophen: 16 male, 17 female; Ketorolac: 13 male, 22 female; Rofecoxib: 13 male, 7 female	Acute inflammation by oral surgery (3rd molar extraction)	Oral mucosa tissue biopsy, microdialysis	Oral acetaminophen, rofecoxib, I.v. ketorolac	N/A
2018_Bian_PMID: 30485685	peripheral PG synthesis in general	focus on COX2	Parecoxib sodium (selective COX2 inhibitor)	COX2 receptor	Human	Male and female	88 patients (Parecoxib: 12 male, 34 female; Control: 12 male, 30 female) who received primary unilateral total knee arthroplasty, with osteoarthritis or rheumatoid arthritis	Total knee arthroplasty, preemptive analgesia	None	I.v.	N/A
2019_Bregqvist_PMID: 30867043	6-keto PGF1α-d4, PGF2α-d4, PGE2-d4, PGD2-d4, TXB2-d4, and 15-deoxyΔ12,14PGJ2-d4, PTGIS, PTGIR (IP receptor), PTGS2 (COX2), PTGS1 (COX1), PTGES (mPGES1)	COX1, COX2	COX1/2 inhibitor naproxen and COX2 inhibitor NS-398, mPGES-1 inhibitor Compound III.	IP receptor, PTGIR, NMDAR-1, TLR4, IL-1R	Human	Male and female	Patients with or without supraspinatus tendon tear.	Tendinopathy	Tendon tissue biopsies	None	N/A
2019_Janarthanan_PMID: 31406516	PGs in general	COX1, COX2	Rofecoxib COX2 inhibitor, coxibs	None	Human	Male and female	n=38 patients undergoing surgical removal of impacted mandibular 3rd molars	Third molar surgery removal	Blood (C-reactive protein (CPR) levels using 'SPAN' CRP test)	Oral rofecoxib	N/A
2019_Theken_PMID: 30929268	serum TXB2, plasma PGE2, major urinary prostanoid metabolites: PGIM, PGEM, PGDM, and 2,3-dinor TxB2 *measured	COX1, COX2 activity	Ibuprofen	PGE2, PGI2 receptors, Fc receptor	Human	Male and female	Healthy subjects (16 male, 13 female) undergoing third molar extraction surgery	Third molar surgery removal	Blood, urine	Oral	N/A
2020_Nguyen_PMID: 32565333	PGE2 *measured levels	COX2 only	Ibuprofen	None	Human	Male and female	n=34 patients undergoing endodontic therapy with irreversible pulpitis. N=4 controls undergoing endodontic therapy for prosthodontic reasons.	Pulpitis, endodontic therapy	Blood (from tooth pulp)	Oral	N/A
1998_Cullen_PMID: 9808683	PGE2, metabolites of prostacyclin (6-keto-PGF1a, 2,3-dinor-6-ketoPGF1a) and thromboxane A2 (11-dehydro-TXB2), TXB2	COX1, COX2	Nimesulide COX2 inhibitor	None	Human	Male and female	20 patients (10 male,10 female) with nonspecific musculoskeletal pains	Musculoskeletal pain	Blood and urine	Oral	N/A
2009_Uchida_PMID: 19253084	PGE2 measured	None	None	None	Human	Male	35 Brazilian Army sodiers	Bench press exercise, varying intensity	Blood samples	None	N/A
2003_Ashina_PMID: 12603367	PGE2	None	None	None	Human	Male and female	Patients: chronic tension type headache (10 female, 6 male); Controls: no migraine (12 female/5 male)	Chronic tension type headache	Dialysate sampls	None	N/A
2019_Hasan_PMID: 31813866	PGE2	COX	Aspirin (irreversibly acetylates COX)	None	Human	Male and female	n=30 patients, 3 treatment groups	Periodontal disease	Saliva	Oral aspirin as gel application or mouthwash	N/A
2018_Oduncuoglu_PMID: 29735869	PGE2	COX	Diclofenac potassium	None	Human	Male and female	n=41 individuals (33 male, 8 female) with chronic periodontitis	chronic periodontitis	Gingival crevicular fluid	Oral	N/A
2017_Siekmann_PMID: 28258664	PGE2	None	NSAIDs	None	Human	Male and female	n=96 patients undergoing open or laproscopic surgery for colorectal cancer. Epidural analgesia group: 30 men, 7 women. Patient controlled iv analgesia group: 24 men, 19 women	Colorectal cancer surgery (laparoscopic vs open, epidural vs i.v. analgesia)	Blood samples	Epidural or I.v. analgesia	N/A
2017_Li_PMID: 28106354	PGE2	COX2	None	A2-adrenergic receptor (dexmedetomidine )	Human	Male and female	n=60 patients in 2 groups of 30 patients each with knee joint osteoarthritis, undergoing TKA Group R: 15 female, 20 male; Group RD: 16 female, 20 male	Total knee arthroplasty (TKA) from knee osteoarthritis	Knee drainage	Injectios with femoral nerve block (the authors achieved femoral nerve localization using a nerve stimulator connected to a 22-gauge, 50-mm long stimulating needle	N/A
2013_Ladjevic_PMID: 24331343	PGE2	None	None	EP receptors (EP1,2,3,4)	Human	Male	n=60 (male) patients undergoing open prostatectomy	Open prostatectomy due to benign prostatic hyperplasia	Prostate, plasma serum	epidural anesthesia	N/A
2015_Fan_PMID: 26267747	lipo-PGE1	None	None	None	Human	Male and female	patients with unstable angina undergoing percutaneous coronary intervention, and with nromal levels of cardiac troponin I. Lipo PGE1 group: 83 male, 27 female Control group: 79 male, 30 female	Unstable angina, percutaneous coronary intervention (PCI)	Blood samples	I.v. lipo-PGE1	N/A
2011_Kreiner_PMID: 21388741	PGs	None	None	IL-1 receptor antagonist (IL-1Ra)	Human	Male and female	n=20 PMR patients and n=20 controls; PMR patients: 12 female, 8 male Controls: 13 female, 7 male	Polymyalgia rheumatica (PMR)	Blood samples, microdialysis	Oral prednisolone	N/A
2010_Carvalho_PMID: 20975465	PGE2	None	None	None	Human	Male and female	n=12 healthy volunteers (7 male, 5 female)	Experimental sunburn hyperalgesia	Dialysate samples	single injection femoral nerve block (5-cm stimulating needle)	N/A
2009_Bucci_PMID: 19568702	PGE2	COX	Ketorolac and bromfenac	None	Human	Male and female	Total of 61 cataract surgery patients (57% female)	Cataract surgery (ocular inflammation and pain)	Aqueous humor	Drops in eyes	N/A
2009_Stalman_PMID: 19916211	PGE2	COX vs COX2 selective inhibitor	Ketorolac (compared with morphine	Opioid receptors	Human	Male and female	60 patients undergoing knee arthroscopy; Morphine: 11 male, 9 female Ketorolac: 13 male, 7 female Placebo: 10 male, 10 female	Knee arthroscopy	Dialysate samples	Injection into knee joint	N/A
2008_Carvalho_PMID: 18394968	PGE2	NSAIDs, no cox2 inhibitors allowed	Ibuprofen	SP against NK-1 receptors mentioned.	Human	Female	n=20 healthy women (cesarean delivery with spinal anesthesia)	Cesarean delivery	Wound exudates	I.t., I.v., Oral analgesiccs/ anesthetics with Oral ibuprofen	N/A
2008_Wang_PMID: 18288087	PGE2 and how it modulates TNFa	COX	Ketorolac (nonselective) and rofecoxib (COX2 selective)	TNF receptor	Human	Not stated/uncertain	n=126 healthy volunteers	Third molar surgery removal	Biopsy of oral mucosa	Oral rofecoxib, I.v. ketorolac	N/A
2004_Fairweather_PMID: 15021967	PGE2 measured	None	None	P2x receptor	Human	Male and female	n=12 healthy volunteers (6 male and 6 female)	Model of pain and inflammation with SDS perfusion	Dialysate samples	Perfusion intradermally with sodium dodecyl sulphate (SDS)	N/A
2004_Sinatra_PMID: 14693607	PGE2	COX2	Rofecoxib COX2 inhibition	None	Human	Male and female	n=48 lower abdominal surgery. Group A: 7 male, 10 female. Group B: 5 male, 11 female Group C: 7 male, 10 female.	Open abdominal surgery	None	Oral medication	N/A
2003_Dionne_PMID: 12966473	PGE2	COX	Ketorolac, compared with dexamethasone	IL-2 receptor	Human	Male and female	n=33 dexamethasone (6 male, 27 female), n=28 placebo (9 male, 19 female). Third molar removal.	Third molar removal	None	Oral and I.v. drugs	N/A
2002_Altman_PMID: 12105157	PG general	COX2	NSAIDs, COX2 inhibitor meloxicam	None	Human	Male and female	Meloxicam: 31 male, 29 female Control: 37 male, 23 female	Acute coronary syndromes	None	I.v. meloxicam	N/A
2002_Eisenach_PMID: 12406536	PGE2 measured	spinal COX inhibitors	Ketorolac	EP receptors, glutamate and SP receptors	Human	Male and female	n=20 healthy volunteers	Safety assessment of intrathecal injection (i.t.) of ketorolac	CSF	I.t. ketorolac	N/A
1996_Hazucha_PMID: 8861665	PGE2 measured	COX	Ibuprofen	None	Human	Male	10 healthy males, age 20-32 years	Ozone-induced respiratory inflammation and lung function changes	Bronchoalveolar lavage	Oral ibuprofen assumed	N/A
1989_Villumsen_PMID: 2751973	PGs, PGF2a	None	None	None	Human	Male	Study A: 6 male subjects; Study B: 6 male subjects; Study C: 10 male subjects; Study D: 16 male subjects.	Effect of PGF2a isopropylester eye drops in normal eyes	None	Eye drops	N/A
1989_Goldman_PMID: 2656133	PG synthetase inhibitor	None	Diclofenac sodium (PG synthetase inhibitor)	None	Human	Male and female	n=60 patients with biliary colic, n=20 patients with low back pain; Group 1: 12 female , 8 male; Group 2: 14 female, 6 male; Group 3: 10 female, 10 male; Group 4: 8 female, 12 male.	Biliary colic and low back pain	Blood	Intramuscular	N/A
1969_Wolff_PMID: 5775989	None	NSAID	Aspirin	None	Human	Male and female	n=56 healthy volunteers (19 men, 37 women), 21-57 years old.	Electrical stimulation and cold pressor techniques	None	Oral drugs	N/A
1985_Garcia_PMID: 4047702	None	NSAID	Aspirin	None	Human	Male	n=6 healthy male volunteers, 18-26 years old	Cold stimulation technique	None	Oral drugs	N/A
1987_Telekes_PMID: 3313202	PGs	NSAID	Indomethacin	None	Human	Male and female	healthy participants (7 men, 5 women), 21-36 years old	Cold-induced pain model	Salivary flow, pupil size	Oral drugs	N/A
1988_Jones_PMID: 3174150	None	NSAID	Ibuprofen	None	Human	Male and female	n=12 healthy volunteers (8 men, 4 women)	Cold pressure test	Blood samples	Oral drugs	N/A
1986_Stacher_PMID: 3947505	PGs synthesis	NSAID	Diclofenac sodium	None	Human	Male and female	n=48 healthy volunteers (24 men, 24 women), age 19-30	Elecrical and thermal cutaneous pain	Blood samples	Oral drugs	N/A
1975_Petersen_PMID: 815189	PGs release	NSAID	Indomethacin	None	Human	Male and female	n=50 adult patients undergoing removal of impacted or semi-impacted third molars	Post-dental surgery pain	Measurement of local swelling	Oral drugs	N/A
1999_Morrison_PMID: 10440619	PGs, PGE2	COX1, COX2, NSAID	Rofecoxib, Ibuprofen	None	Human	Male and female	n=50 placebo, n=50 rofecoxib, n=51 ibuprofen (total n=151, 50.3% women), patients undergoing removal of at least 2 third molars, with at least one partially embedded in mandibular bone	Post-dental surgery pain	Blood and urine samples	Oral drugs	N/A
1997_Petersen_PMID: 9150290	PGs, PG synthesis	NSAID	Ibuprofen	None	Human	Male	n=20 healthy male volunteers	Two human experimental pain models: 1) Static mechanical stimulation of interdigital web between 2nd and 3rd finger, 2) burn injury on the calf	None	Oral drugs	N/A
1995_Kilo_PMID: 8545144	None	NSAID	Ibuprofen	None	Human	Male and female	n=24 healthy volunteers (12 men, 12 women)	Induced inflammation by freezing a small area of skin, compare against model of noxious pinching interdigital skin web	Blood samples	Oral drugs	N/A
1998_Bickel_PMID: 9718250	None	COX, NSAID	Ibuprofen	None	Human	Male	n=21 healthy volunteers	UV irradiation	Blood samples	Oral drugs	N/A
1999_Hersh_PMID: 10485505	None	COX, NSAID	Etodolac	None	Human	Male and female	104 men, 133 women. n=48 received 1200 mg extended-release etodolac and n=49 received 400 mg extended-release etodolc, followed by placebo 8 hours later. N=46 received 400 mg conventional etodolac, n=47 received 200 mg conventional etodolac, n=47 received placebo, followed by the identical treatment 8 hours later. Subjects were patients undergoing removal of at least 2 impacted third molars	Postsurgical dental pain	None	Oral drugs	N/A
