## Supplementary file 4 for "Sex-differences in prostaglandin signaling: a semi-systematic review and characterization of PTGDS expression in human sensory neurons"

### Sheet: Sheet1
Year	Number of studies	Number of studies males and females	number of studies males only	number of studies females only	number of studies uncertain for including or reporting	number of studies reporting results with both sexes	PG/COX	NSAID	Studies
1969	1	1	0	0	0	0	N/A	aspirin	Male and Female: Wolff PMID5775989 (uncertain for sex-awareness in data analysis)
1970	0	0	0	0	0	0	N/A	N/A	N/A
1971	0	0	0	0	0	0	N/A	N/A	N/A
1972	0	0	0	0	0	0	N/A	N/A	N/A
1973	0	0	0	0	0	0	N/A	N/A	N/A
1974	0	0	0	0	0	0	N/A	N/A	N/A
1975	1	1	0	0	0	0	general PGs	indomethacin	Male and Female: Petersen PMID 815189
1976	0	0	0	0	0	0	N/A	N/A	N/A
1977	0	0	0	0	0	0	N/A	N/A	N/A
1978	0	0	0	0	0	0	N/A	N/A	N/A
1979	0	0	0	0	0	0	N/A	N/A	N/A
1980	0	0	0	0	0	0	N/A	N/A	N/A
1981	1	0	0	0	1	0	PGE/COX	none	Uncertain: Offenbacher PMID7033302
1982	0	0	0	0	0	0	N/A	N/A	N/A
1983	0	0	0	0	0	0	N/A	N/A	N/A
1984	0	0	0	0	0	0	N/A	N/A	N/A
1985	3	2	1	0	0	0	PGF/PGE, PGF2a	ibuprofen, aspirin	Male and Female: Kaminski PMID 3896701, Giuffre PMID 3856545; Male: Garcia PMID 4047702
1986	2	2	0	0	0	0	PG	diclofenac; ibuprofen and naproxen	Male and Female: Frost PMID: 3749828, Stacher 3947505
1987	2	1	1	0	0	0	PGE2	indomethacin	Male and Female: Telekes PMID3313202; Male: Sciberras PMID: 2449904
1988	3	3	0	0	0	0	PGE2, PGE2	indomethacin, ibuprofen	Male and Female: Porteder PMID: 3204161, Daymond PMID: 3162870, Jones PMID: 3174150
1989	2	1	1	0	0	0	PG, PGF2a	diclofenac sodium	Male and Female: Goldman PMID: 2656133; Male: Villumsen PMID: 2751973
1990	2	2	0	0	0	0	PG, PGE2	flurbiprofen, ibuprofen	Male and Female: Troullos PMID: 2395047, Quinn PMID2168477
1991	0	0	0	0	0	0	PGs	paracetamol	N/A
1992	0	0	0	0	0	0	N/A	N/A	N/A
1993	0	0	0	0	0	0	N/A	N/A	N/A
1994	0	0	0	0	0	0	N/A	N/A	N/A
1995	1	1	0	0	0	0	none	ibuprofen	Male and Female: Kilo 8545144
1996	2	1	1	0	0	0	PGE2	ibuprofen; ibuprofen	Male and Female: Obrien PMID: 8997678; Male: Hazucha PMID: 8861665
1997	2	1	1	0	0	0	PGE2	flurbiprofen, ibuprofen	Male and Female: Roszkowski PMID: 9469523; Male: Petersen PMID 9150290
1998	6	4	2	0	0	1	PGD2, 6-keto-PGF1a, PGE2, PGE1, PGF2a, and PGF1a, PGE1, PGE2, PG, PGI2 metabolites	nimesulide, ibuprofen	Male and Female: Cullen PMID 9808683, Hirota PMID 9578254, Tsai PMID 9540305, Walker PMID 9620515; Male: Sato PMID9542683, Bickel PMID 9718250; Sex-aware analysis: Walker PMID 9620515
1999	5	4	1	0	0	0	PGE2, PG	naproxen sodium, compared with selective COX2 inhibitor DPF, rofecoxib, etodolac	Male and Female: Emery PMID 10609815, Gottesdiener PMID 10485502, Morrison PMID 10440619, Hersh PMID 10485505; Male: Alfredson PMID 10639657
2000	0	0	0	0	0	0	N/A	N/A	N/A
2001	2	1	1	0	0	0	PGE1, PGE2, PGF2a	ibuprofen vs acetaminophen	Male and Female: Gianetti PMID: 11579367; Male: Trappe PMID: 11600586
2002	6	6	0	0	0	0	PGE2, mPGES-1	celecoxib	Male and Female: Tegeder PMID: 12234056, Khan PMID: 12152003, Altman PMID: 12105157, Eisenach PMID: 12406536, Makarowski PMID: 11950252, Nishimura PMID12324788
2003	6	6	0	0	0	1	PGE2, PGI2, PGE1	nimesulide, diclofenac, aspirin; etodolac, diclofenac; ibuprofen; ketorolac and dexamthasone	Male and Female: Duffy PMID: 14506909, Dionne PMID: 12966473, Sycha PMID: 12895189, Schmelz PMID: 12611975, Immer PMID: 12607659, Ashina PMID: 12603367; Sex-aware analysis: Sycha PMID: 12895189
2004	4	4	0	0	0	0	PGE2	rofecoxib, parecoxib, diclofenac	Male and Female: Chiang PMID: 15471991, Fairweather PMID: 15021967, Sinatra PMID: 14693607, Bajaj PMID24672093
2005	3	3	0	0	0	1	PGE2	celecoxib, rofecoxib, valdecoxib; ibuprofen, naproxen	Male and Female: Dembo PMID: 15681959, Wilcox PMID: 16265706, Alptekin PMID16249720
2006	2	1	0	0	1	0	PGE2, PGI2, PGD2, PGJ2	rofecoxib, ibuprofen; aceclofenac, celecoxib	Male and Female: Alvarez-Soria PMID: 16476713; Uncertain: Wang PMID: 16580899
2007	4	3	1	0	0	0	PGE2, PGD2 metabolite, mPGES1, PGI2	parecoxib; ketorolac, rofecoxib	Male and Female: Haack PMID: 17910386, Martin PMID: 17457134, Lee PMID: 17175104; Male: Rukwied PMID: 17337250
2008	3	1	0	1	1	0	PGE2	rofecoxib; ibuprofen; ketorolac and rofecoxib	Male and Female: Gordon PMID: 18165598; Female: Carvalho PMID: 18394968; Uncertain: Wang PMID: 18288087
2009	5	3	2	0	0	0	PGE2, PGJ2	ketorolac, bromfenac ; ketorolac	Male and Female: Haack PMID: 19560866, 2009 Bucci PMID: 19568702, Stalman PMID: 19916211; Male: Uchida PMID: 19253084; Hoffmann_PMID: 18993095
2010	4	2	0	2	0	1	PGE2, mPGES-1	celecoxib; robenacoxib, ketoprofen; ibuprofen	Male and Female: Carvalho PMID: 20975465, Paulsen PMID: 19522751, Female: Carvalho PMID: 20861424, J-C. Lousse PMID20023295; Sex-aware analysis: Paulsen PMID: 19522751
2011	3	3	0	0	0	0	PGF2a, PGE2, PGI2	etoricoxib; celecoxib	Male and Female: Antonova PMID: 22013143, Zhao PMID: 21812904, Kreiner PMID: 21388741
2012	3	2	0	0	1	1	PGE2, PGF2a, PGF1a, PGD2	ibuprofen; celecoxib and indomethacin	Male and Female: Renner PMID: 22337568, Butcher PMID: 22337582; Uncertain: Attur PMID22891999; Sex-aware analysis: Butcher PMID: 22337582
2013	5	4	1	0	0	0	PGE2; PGF2a, PGI2, PGD2	celecoxib; robenacoxib	Male and Female: Grga PMID: 23539905, Namer PMID24890616, Dijk PMID24494179, Cheng PMID23680281; Male: Ladjevic PMID: 24331343
2014	1	0	0	0	1	0	PGE2	parecoxib	Uncertain: Zhu PMID: 23483320
2015	3	3	0	0	0	0	PGE2, lipo-PGE1	none	Male and Female: Fan PMID: 26267747, Gameiro PMID: 26672702, Orr PMID26488221
2016	0	0	0	0	0	0	none	none	N/A
2017	3	3	0	0	0	0	PGEm, PGE2, mPGES1, PGI2	celecoxib; ketorolac and rofecoxib,	Male and Female: Hiller PMID: 28092065, Siekmann PMID: 28258664, Li PMID: 28106354.
2018	4	4	0	0	0	1	PGE2, PGD2	parecoxib sodium, diclofenac potassium, ketorolac	Male and Female: Oduncuoglu PMID: 29735869, Bian PMID: 30485685, Solheim PMID: 29512121, Valdes PMID29986999 ; Sex-aware analysis: Solheim PMID: 29512121
2019	4	4	0	0	0	0	PGE2, PGIm, PGEm, PGDm	ibuprofen; aspirin; rofecoxib	Male and Female: Hasan PMID: 31813866, Theken PMID: 30929268, Janarthanan PMID31406516, Bregqvist PMID30867043
2020	2	2	0	0	0	0	PGE2	ibuprofen; parecoxib, celecoxib	Male and Female: Nguyen PMID: 32565333, Zhuang Tao PMID31924632
Totals	100	79	13	3	5	6
